# Genome-wide base editor screen identifies regulators of protein abundance in yeast

**DOI:** 10.1101/2022.03.09.483657

**Authors:** Olga T. Schubert, Joshua S. Bloom, Meru J. Sadhu, Leonid Kruglyak

## Abstract

Abundance of proteins is extensively regulated both transcriptionally and post-transcriptionally. To systematically characterize how regulation of protein abundance is encoded in the genome and identify protein regulators on a genome-wide scale, we developed a genetic screen that uses a CRISPR base editor. We examined the effects of 16,452 genetic perturbations on the abundance of eleven yeast proteins representing a variety of cellular functions. Thereby, we uncovered hundreds of regulatory relationships, including a novel link between the GAPDH isoenzymes Tdh1/2/3 and the Ras/PKA pathway. Many of the identified regulators are specific to one of the eleven proteins, but we also found genes that, upon perturbation, affected the abundance of most of the tested proteins. While the more specific regulators usually act transcriptionally, broad regulators often have roles in protein translation. Our results provide unprecedented insights into the components, scale and connectedness of the protein regulatory network.
