## Supplemental Table 2 for "Genome-wide base editor screen identifies regulators of protein abundance in yeast"

### Sheet: Sheet1
guide	geneSys	gene	mut1	mut2	consequence	provean	maxAbsProvean	Day 0_Control	Day 1_Control	Day 2_Control	Day 0_Canavanine	Day 1_Canavanine	Day 2_Canavanine	enriched
CTGTACCAATAGTACCACCA	YEL063C	CAN1	G103N	NA	nonsynonymous	-5.773	5.773	127.995	132.326	129.587	127.995	666.206	2199.98	TRUE
CACCTGGGTTTCTCCAATAA	YEL063C	CAN1	G267S	NA	nonsynonymous	-4.993	4.993	151.808	166.475	196.406	151.808	523.818	1838.45	TRUE
TGTACCAATAGTACCACCAA	YEL063C	CAN1	G103N	NA	nonsynonymous	-5.773	5.773	98.2289	108.422	103.265	98.2289	537.625	1737.93	TRUE
CCTTTCTCCAGCATTTGGTG	YEL063C	CAN1	S162F	P163S	nonsynonymous	c(-5.839, -7.302)	7.302	133.949	140.009	121.488	133.949	597.169	1673.89	TRUE
ACTGGGCCGGCGTTGGTCAG	YEL063C	CAN1	G118N	NA	nonsynonymous	-5.839	5.839	107.903	96.4699	103.265	107.903	446.151	1532.85	TRUE
TTTCAAGGTACTGAACTAGT	YEL063C	CAN1	Q298*	NA	stop	NA	NA	71.4392	78.5419	73.9053	71.4392	410.77	1523.12	TRUE
ACGTCCAAAATTGAATGACT	YEL063C	CAN1	W195*	NA	stop	NA	NA	127.251	118.666	117.439	127.251	551.433	1520.69	TRUE
AATTCACCGTAATATTTGAC	YEL063C	CAN1	G224N	E225K	nonsynonymous	c(-5.939, -3.958)	5.939	114.6	105.861	70.8681	114.6	371.936	818.709	TRUE
TCACAAACACACCACAGACG	YEL063C	CAN1	Q31*	T32I	stop	c(NA, -0.371)	0.371	116.833	94.7625	87.0666	116.833	325.337	801.686	TRUE
ATACTAATCCATGCCGCCAG	YEL063C	CAN1	S206N	NA	nonsynonymous	-2.277	2.277	132.46	139.156	120.476	132.46	315.844	629.838	TRUE
TTGTTCCCTGTCAAATATTA	YEL063C	CAN1	P219F	NA	nonsynonymous	-10.793	10.793	155.529	184.403	182.232	155.529	264.929	619.3	TRUE
CCGCACCAAATGCTGGAGAA	YEL063C	CAN1	G166N	A167T	nonsynonymous	c(-5.839, -2.325)	5.839	63.9976	70.8584	52.6449	63.9976	253.711	608.763	TRUE
CTCCAATAACGGAATCCAAC	YEL063C	CAN1	W263*	NA	stop	NA	NA	148.832	118.666	144.773	148.832	314.118	589.308	TRUE
CACAAACACACCACAGACGT	YEL063C	CAN1	T32I	NA	nonsynonymous	-0.371	0.371	107.903	110.983	96.1782	107.903	217.466	517.165	TRUE
ATAACGGAATCCAACTGGGC	YEL063C	CAN1	R261H	NA	nonsynonymous	-4.836	4.836	97.4847	123.789	131.612	97.4847	154.47	213.999	TRUE
GCCAACTACACTAAGTTCCA	YEL063C	CAN1	V188I	NA	nonsynonymous	-0.331	0.331	90.0432	73.4196	93.141	90.0432	122.541	171.848	FALSE
ATTGGCTCTCTATTATTCAT	YEL063C	CAN1	S335F	NA	nonsynonymous	-5.697	5.697	103.438	83.6641	83.017	103.438	185.537	170.227	FALSE
TACCTGGACCCCAGGCACCT	YEL063C	CAN1	G272S	NA	nonsynonymous	-5.933	5.933	93.0198	63.175	82.0046	93.0198	141.526	158.878	FALSE
GAACAGGAAAATAGAGATAT	YEL063C	CAN1	NA	NA	synonymous	NA	NA	85.5782	116.105	110.352	85.5782	125.129	138.613	FALSE
GCCCTGGAACTTAGTGTAGT	YEL063C	CAN1	NA	NA	synonymous	NA	NA	151.808	159.645	153.885	151.808	139.8	124.833	FALSE
AGATTCCTTTCTCCAGCATT	YEL063C	CAN1	L161F	NA	nonsynonymous	-3.464	3.464	212.085	166.475	174.133	212.085	194.166	118.348	FALSE
GCAAATTCAAATATTTACGT	YEL063C	CAN1	S392L	NA	nonsynonymous	-5.988	5.988	78.8808	75.9807	70.8681	78.8808	168.278	109.431	FALSE
GAAGGCAGCGTTAATCAAAG	YEL063C	CAN1	A294T	NA	nonsynonymous	-3.771	3.771	126.507	145.132	160.972	126.507	119.952	107	FALSE
CTGTCAAGGACCACCAAAGG	YEL063C	CAN1	S415L	NA	nonsynonymous	-2.991	2.991	93.0198	93.055	91.1162	93.0198	97.5147	102.136	FALSE
TGATAGACCAAATAAAATAC	YEL063C	CAN1	G403D	NA	nonsynonymous	-3.022	3.022	111.624	117.813	108.327	111.624	136.348	91.5981	FALSE
CACCTTTGGTGGTCCTTGAC	YEL063C	CAN1	G420S	NA	nonsynonymous	0.693	0.693	128.739	130.619	153.885	128.739	132.033	83.4921	FALSE
GCCGGCGTTGGTCAGAGGTG	YEL063C	CAN1	A117T	NA	nonsynonymous	-3.284	3.284	93.0198	92.2013	106.302	93.0198	82.8443	72.9542	FALSE
TTCCTGTCAAGGACCACCAA	YEL063C	CAN1	S415L	NA	nonsynonymous	-2.991	2.991	174.877	163.06	151.86	174.877	153.607	72.1436	FALSE
GGCCAACTACACTAAGTTCC	YEL063C	CAN1	V188I	G189S	nonsynonymous	c(-0.331, -5.932)	5.932	151.064	122.081	83.017	151.064	138.937	68.9012	FALSE
ATGCAAGCTTTGAAATACCG	YEL063C	CAN1	Q476*	A477V	stop	c(NA, -1.687)	1.687	113.856	151.961	121.488	113.856	132.896	59.9846	FALSE
AGCGCCCACTGGGCCGGCGT	YEL063C	CAN1	G121N	NA	nonsynonymous	-4.639	4.639	145.111	134.887	123.513	145.111	120.815	45.3938	FALSE
GTTCTCAATAGCAATAATAA	YEL063C	CAN1	E367K	NA	nonsynonymous	-1.231	1.231	183.807	129.765	143.761	183.807	153.607	40.5301	FALSE
AGACATTGAGGCAATTGTAT	YEL063C	CAN1	NA	NA	synonymous	NA	NA	241.107	271.482	310.807	241.107	193.303	38.9089	FALSE
TGGTCTATCAAAGAACAAGT	YEL063C	CAN1	NA	NA	synonymous	NA	NA	95.9964	86.2253	68.8433	95.9964	65.5851	38.9089	FALSE
ATATTCTGTCACGCAGTCCT	YEL063C	CAN1	S135F	NA	nonsynonymous	-2.081	2.081	183.807	178.427	178.183	183.807	172.592	35.6665	FALSE
GTGGTCCTTGACAGGAATTT	YEL063C	CAN1	R416K	NA	nonsynonymous	-0.204	0.204	63.9976	44.3932	44.5457	63.9976	51.7777	34.0453	FALSE
GCTTACATGGAGACATCTAC	YEL063C	CAN1	NA	NA	synonymous	NA	NA	94.5081	67.4435	58.7193	94.5081	65.5851	34.0453	FALSE
CATATGCTTCTCCTCTATGT	YEL063C	CAN1	NA	NA	synonymous	NA	NA	165.203	144.278	102.253	165.203	105.281	27.5605	FALSE
ATACCTGGACCCCAGGCACC	YEL063C	CAN1	G272N	NA	nonsynonymous	-5.933	5.933	80.3691	94.7625	102.253	80.3691	62.1332	26.7499	FALSE
GTAACGAAAACTGCAATGTA	YEL063C	CAN1	V429I	NA	nonsynonymous	0.122	0.122	122.042	142.571	142.749	122.042	113.048	25.9393	FALSE
ATAACAGCGTTGAAGATATG	YEL063C	CAN1	A380T	V381I	nonsynonymous	c(-3.78, -0.733)	3.78	86.3224	95.6162	105.29	86.3224	73.3517	25.9393	FALSE
CCTCGCCATTTACTCTCGTC	YEL063C	CAN1	G61N	E62K	nonsynonymous	c(0.961, -0.473)	0.961	270.129	221.112	209.567	270.129	199.344	25.9393	FALSE
CGGCCAATGGTTACATGTAT	YEL063C	CAN1	A168V	NA	nonsynonymous	-3.168	3.168	142.134	161.352	141.736	142.134	109.596	25.9393	FALSE
TTCTCAATAGCAATAATAAA	YEL063C	CAN1	E367K	NA	nonsynonymous	-1.231	1.231	189.016	173.304	172.108	189.016	145.841	25.1287	FALSE
CCAGCATTTGGTGCGGCCAA	YEL063C	CAN1	A164V	NA	nonsynonymous	-3.746	3.746	160.738	155.376	139.711	160.738	110.459	23.5075	FALSE
CGTATCTTAACCTTCTACAT	YEL063C	CAN1	NA	NA	synonymous	NA	NA	143.623	99.8847	98.203	143.623	89.748	21.8863	FALSE
CCCGACGAGAGTAAATGGCG	YEL063C	CAN1	T57M	NA	nonsynonymous	-0.733	0.733	136.181	160.499	137.687	136.181	107.007	21.8863	FALSE
TGCCTCAATGTCTCTTCTAT	YEL063C	CAN1	E569K	NA	nonsynonymous	-3.418	3.418	169.668	197.208	177.17	169.668	146.703	21.0757	FALSE
TCCTCGCCATTTACTCTCGT	YEL063C	CAN1	G61N	E62K	nonsynonymous	c(0.961, -0.473)	0.961	196.458	205.746	164.009	196.458	167.415	21.0757	FALSE
CTGACCAACGCCGGCCCAGT	YEL063C	CAN1	T115I	NA	nonsynonymous	-1.748	1.748	165.947	147.693	144.773	165.947	106.144	20.2651	FALSE
CACGCAGTCCTTGGGTGAAA	YEL063C	CAN1	Q138*	NA	stop	NA	NA	109.391	105.007	78.9674	109.391	70.7629	19.4545	FALSE
TTCTCTATGGAGGATGGCAT	YEL063C	CAN1	S66F	NA	nonsynonymous	-2.156	2.156	93.0198	86.2253	93.141	93.0198	60.4073	19.4545	FALSE
CTCGTCGGGAAAGAGCGCAA	YEL063C	CAN1	NA	NA	synonymous	NA	NA	117.577	126.35	145.786	117.577	123.404	18.6439	FALSE
AACCCAGGTGCCTGGGGTCC	YEL063C	CAN1	P266L	NA	nonsynonymous	-8.814	8.814	129.484	168.182	217.666	129.484	108.733	18.6439	FALSE
GGCCGCATAATAAGCCAAGC	YEL063C	CAN1	A502T	NA	nonsynonymous	-3.539	3.539	110.88	128.911	130.6	110.88	95.7887	17.8333	FALSE
GCCCAGTTGGATTCCGTTAT	YEL063C	CAN1	P257L	NA	nonsynonymous	-8.714	8.714	148.088	143.424	147.811	148.088	110.459	17.0227	FALSE
TTATCCTTAGATATTATACC	YEL063C	CAN1	D277N	NA	nonsynonymous	0.139	0.139	125.763	136.595	128.575	125.763	107.87	16.2121	FALSE
TCTTTCCCGACGAGAGTAAA	YEL063C	CAN1	P56L	NA	nonsynonymous	-0.166	0.166	54.3236	74.2733	86.0542	54.3236	44.874	15.4015	FALSE
ACTCGTCACGAGAGATGCCA	YEL063C	CAN1	D486N	E487K	nonsynonymous	c(-2.589, -2.891)	2.891	120.554	71.7121	70.8681	120.554	95.7887	14.5908	FALSE
GCCGCATAATAAGCCAAGCC	YEL063C	CAN1	A502T	NA	nonsynonymous	-3.539	3.539	124.274	83.6641	129.587	124.274	95.7887	13.7802	FALSE
AAGCTTCAACGTCGTGAAAG	YEL063C	CAN1	E28K	A29T	nonsynonymous	c(-0.595, 0.012)	0.595	111.624	116.105	102.253	111.624	84.5702	12.9696	FALSE
TATCATTATTCAAGGTTTCA	YEL063C	CAN1	NA	NA	synonymous	NA	NA	136.925	111.837	101.24	136.925	81.9814	12.9696	FALSE
TTTAAAGCTAAATTAATGCC	YEL063C	CAN1	A492V	NA	nonsynonymous	-3.962	3.962	96.7406	115.252	118.451	96.7406	57.8184	12.159	FALSE
TTCCGTTATTGGAGAAACCC	YEL063C	CAN1	R261C	NA	nonsynonymous	-7.869	7.869	100.461	99.8847	99.2154	100.461	89.748	12.159	FALSE
TTACGGTGAATTCGAGTTCT	YEL063C	CAN1	NA	NA	synonymous	NA	NA	102.694	124.643	170.084	102.694	86.2962	12.159	FALSE
GAGCTTAAGCAAAGACATAT	YEL063C	CAN1	L88F	NA	nonsynonymous	-3.844	3.844	119.065	135.741	106.302	119.065	83.7073	12.159	FALSE
TTGGACGTACAAAGTTCCAC	YEL063C	CAN1	T196M	NA	nonsynonymous	-5.931	5.931	104.182	93.9087	76.9425	104.182	66.448	11.3484	FALSE
AACGCTGCCTTCACATTTCA	YEL063C	CAN1	A293V	A294V	nonsynonymous	c(-3.954, -3.909)	3.954	95.2523	107.568	136.674	95.2523	74.2147	10.5378	FALSE
ATTGCCCTTGGTGGTACTAT	YEL063C	CAN1	A97V	L98F	nonsynonymous	c(-3.782, -3.826)	3.826	103.438	74.2733	100.228	103.438	80.2554	10.5378	FALSE
AGCTTCAACGTCGTGAAAGA	YEL063C	CAN1	E28K	NA	nonsynonymous	-0.595	0.595	102.694	87.9327	99.2154	102.694	74.2147	9.72723	FALSE
ATTTGGCGCTTTGGCTTACA	YEL063C	CAN1	NA	NA	synonymous	NA	NA	120.554	122.935	149.835	120.554	106.144	8.91663	FALSE
TCTGACCAACGCCGGCCCAG	YEL063C	CAN1	T115I	NA	nonsynonymous	-1.748	1.748	146.599	128.057	108.327	146.599	80.2554	8.91663	FALSE
GAGACATTGAGGCAATTGTA	YEL063C	CAN1	NA	NA	synonymous	NA	NA	104.926	105.861	127.563	104.926	76.8036	7.29542	FALSE
ATATCTAAGGATAAAAACGA	YEL063C	CAN1	S275F	NA	nonsynonymous	-2.876	2.876	74.4158	75.127	51.6325	74.4158	47.4629	7.29542	FALSE
GATACGTTCTCTATGGAGGA	YEL063C	CAN1	T64M	NA	nonsynonymous	-0.783	0.783	83.3457	109.276	98.203	83.3457	73.3517	7.29542	FALSE
ACGATCATTATCATTATTCA	YEL063C	CAN1	NA	NA	synonymous	NA	NA	108.647	91.3476	57.7069	108.647	84.5702	6.48482	FALSE
TTCCGATAGAAGAGACATTG	YEL063C	CAN1	NA	NA	synonymous	NA	NA	101.206	87.9327	88.079	101.206	79.3925	5.67422	FALSE
TATCTAAGGATAAAAACGAA	YEL063C	CAN1	S275F	NA	nonsynonymous	-2.876	2.876	84.8341	73.4196	77.9549	84.8341	48.3259	5.67422	FALSE
GAATGGCTATTAAATATCAC	YEL063C	CAN1	NA	NA	synonymous	NA	NA	95.9964	115.252	109.339	95.9964	63.8592	4.86362	FALSE
GAAGCATATGTACAATGAGC	YEL063C	CAN1	H14Y	NA	nonsynonymous	-0.695	0.695	74.4158	81.9567	87.0666	74.4158	48.3259	4.86362	FALSE
TGGCTCCTAAATTCCTGTCA	YEL063C	CAN1	A410V	P411F	nonsynonymous	c(-3.942, -10.744)	10.744	156.273	134.887	118.451	156.273	96.6517	4.05301	FALSE
GGGTCCAGGTATAATATCTA	YEL063C	CAN1	P271L	NA	nonsynonymous	-5.024	5.024	94.5081	91.3476	99.2154	94.5081	92.3369	4.05301	FALSE
GACGTACAAAGTTCCACTGG	YEL063C	CAN1	NA	NA	synonymous	NA	NA	84.0899	111.837	115.414	84.0899	99.2406	3.24241	FALSE
TGGCGAGGATACGTTCTCTA	YEL063C	CAN1	NA	NA	synonymous	NA	NA	121.298	133.18	90.1038	121.298	94.0628	2.43181	FALSE
TACTGCTGCATTTGGCGCTT	YEL063C	CAN1	A431V	NA	nonsynonymous	-3.123	3.123	130.228	149.4	166.034	130.228	107.87	1.62121	FALSE
ATTATTGCTATTGAGAACTC	YEL063C	CAN1	A365V	NA	nonsynonymous	-3.417	3.417	73.6717	99.031	108.327	73.6717	55.2295	1.62121	FALSE
AATTTGTCCCAAAAAGTCTT	YEL063C	CAN1	D583N	NA	nonsynonymous	-2.652	2.652	91.5315	86.2253	101.24	91.5315	68.174	0.810603	FALSE
GAACTAGTTGGTATCACTGC	YEL063C	CAN1	NA	NA	synonymous	NA	NA	114.6	123.789	112.377	114.6	81.1184	0.810603	FALSE
AAAAACGAAGGGAGGTTCTT	YEL063C	CAN1	NA	NA	synonymous	NA	NA	63.2535	78.5419	104.277	63.2535	67.311	0.810603	FALSE
TATTCTGTCACGCAGTCCTT	YEL063C	CAN1	S135F	NA	nonsynonymous	-2.081	2.081	159.994	170.743	173.121	159.994	123.404	0.810603	FALSE
